# STAT3 protects HSCs from intrinsic interferon signaling and loss of long-term blood-forming activity

**DOI:** 10.1101/2023.02.10.528069

**Authors:** Bhakti Patel, Yifan Zhou, Rachel L. Babcock, Feiyang Ma, Malgorzata A. Zal, Dhiraj Kumar, Yusra B. Medik, Laura M. Kahn, Josué E. Pineda, Elizabeth M. Park, Ximing Tang, Maria Gabriela Raso, Tomasz Zal, Karen Clise-Dwyer, Filippo G. Giancotti, Simona Colla, Stephanie S. Watowich

## Abstract

STAT3 function in hematopoietic stem and progenitor cells (HSPCs) has been difficult to discern as *Stat3* deficiency in the hematopoietic system induces systemic inflammation, which can impact HSPC activity. To address this, we established mixed bone marrow (BM) chimeric mice with CreER-mediated *Stat3* deletion in 20% of the hematopoietic compartment. *Stat3*-deficient HSPCs had impaired hematopoietic activity and failed to undergo expansion in BM in contrast to *Stat3*-sufficient (CreER) controls. Single-cell RNA sequencing of Lin^−^ckit^+^Sca1^+^ BM cells revealed altered transcriptional responses in *Stat3*-deficient hematopoietic stem cells (HSCs) and multipotent progenitors, including intrinsic activation of cell cycle, stress response, and interferon signaling pathways. Consistent with their deregulation, *Stat3*-deficient Lin^−^ckit^+^Sca1^+^ cells accumulated γH2AX over time. Following secondary BM transplantation, *Stat3*-deficient HSPCs failed to reconstitute peripheral blood effectively, indicating a severe functional defect in the HSC compartment. Our results reveal essential roles for STAT3 in HSCs and suggest the potential for using targeted synthetic lethal approaches with STAT3 inhibition to remove defective or diseased HSPCs.

**Key Points:**

- STAT3 is critical for hematopoietic activity and hematopoietic stem cell maintenance in non-inflammatory conditions
- STAT3 has a cell-intrinsic role in the suppression of interferon signaling and myeloid-skewed transcription in hematopoietic stem cells
