## Supplementary Table S1 for "STAT3 protects HSCs from intrinsic interferon signaling and loss of long-term blood-forming activity"

### Sheet: Serum multiplex assay
Table S1. Serum cytokine and chemokine expression assessed by multiplex assay
Sample	Group	CCL2	CCL3	CCL4	CCL5	CCL7	CCL11	CXCL1	CXCL2	CXCL5	CXCL10	IFNg	IL1alpha	Il-1beta	IL-2	IL-4	IL-5	IL-6	IL-9	IL10	IL-12p70	IL-13	IL15	IL17A	IL-18	IL-22	IL-23	IL-27	IL-28	GCSF	Lif	MCSF	Tnfa
BMT F1 #R1	CreER	4.31921	0.651789	0.88867	34.2628	85.3309	137.139	27.1081	4.69045	212.801	21.5105	0.927734	2.01658	1.30615	1.80664	0.0640291	5.51421	6.27124	12.4395	1.72774	3.56454	0.23881	0.956197	0.500182	164.837	4.35222	2.96758	0.712046	45.9717	4.38704	1.40123	0.244141	1.77953
BMT F1 #R2	CreER	6.17676	0.339492	0.273842	19.5866	81.6309	20.3926	39.7107	3.72398	438.68	21.5927	0.927734	3.0696	1.30615	1.80664	1.41602	7.34745	2.64025	18.5547	3.62281	3.49059	0.682014	1.67609	0.928769	129.508	8.88431	17.7656	3.07064	14.4307	7.29095	2.21352	0.244141	2.23201
BMT F1 #R3	CreER	0.0525275	1.42957	0.648645	35.1919	82.4498	123.306	23.9997	6.49887	383.32	22.9853	0.176969	4.57525	0.545383	5.27434	1.41602	6.08207	19.8782	26.7817	7.76662	4.39667	0.410153	1.22128	1.35514	159.751	7.77708	13.5561	4.63314	19.7247	8.07775	4.43835	0.244141	4.77764
BMT F1 #R4	CreER	6.17676	0.43842	1.15007	44.1826	93.0514	171.163	96.9174	4.77432	686.505	31.7138	0.957234	2.82542	1.30615	0.594952	0.00031768	7.34745	9.86399	13.9614	2.58476	3.68756	0.628616	1.62668	0.714828	335.559	18.4209	10.8061	0.911304	45.9717	4.55678	21.8071	0.0361066	1.77953
BMT F1 #S1	CreER Stat3f/f	33.1921	1.46104	1.68002	40.4095	87.4566	152.117	12.5055	6.49887	721.61	25.4575	0.5131	3.75133	16.104	1.80664	1.41602	28.0611	2.21968	18.5547	32.639	4.17732	0.839989	9.82064	8.91467	208.838	NA	402.899	1.20846	184.74	25.5102	1.9437	0.244141	28.0555
BMT F1 #S2	CreER Stat3f/f	6.17676	0.755039	0.824403	42.1796	88.2948	140.156	12.5055	4.26187	590.464	24.6436	0.927734	3.53141	1.30615	1.80664	0.119657	13.2963	5.52387	36.6419	3.00363	3.7367	0.296918	1.01012	1.78005	162.307	15.3084	1.37514	4.43769	45.9717	0.621028	2.84026	0.244141	0.471432
BMT F1 #S3	CreER Stat3f/f	1.99636	0.732256	1.33149	45.8743	92.5782	128.583	9.94318	5.26604	386.501	26.8126	0.927734	3.53141	0.262294	1.80664	0.00031768	7.48711	4.88281	18.5547	2.15994	4.20172	2.46582	1.97754	0.284502	254.983	14.2584	2.15931	0.712046	45.9717	2.25198	1.67299	0.244141	1.86339
BMT F1 #S4	CreER Stat3f/f	5.66276	1.51854	1.95217	50.6754	65.86	101.025	9.42663	6.7926	466.171	29.3672	2.10208	3.96508	0.172198	1.80664	0.00031768	24.0129	1.7879	25.2483	3.62281	5.17276	2.15296	2.75902	0.714828	231.665	39.2111	113.166	1.30718	61.7578	4.38704	17.616	0.244141	1.52284
BMT F2 #R1	CreER	5.30118	0.640194	0.791142	16.0346	91.7346	108.547	26.2919	4.43524	254.693	16.88	0.927734	1.37161	1.30615	1.80664	0.0640291	5.08578	18.5848	21.0572	2.15994	3.88388	2.46582	1.37563	0.714828	185.384	6.65497	3.79417	7.77468	3.34602	3.61029	1.03687	0.0155144	2.19169
BMT F2 #R2	CreER	6.82936	0.24981	0.648645	13.724	68.2852	150.083	30.6859	3.72398	1199.27	24.792	0.230365	1.70951	1.30615	1.80664	0.0343243	8.1829	8.6884	19.1653	2.58476	4.78537	2.46582	0.501397	0.0667995	201.223	2.54765	7.229	1.7008	45.9717	2.89805	1.9437	0.244141	2.43145
BMT F2 #R3	CreER	6.59037	0.358293	1.00971	14.6704	76.5191	124.255	14.1977	5.10421	882.465	27.8284	0.927734	2.01658	1.30615	24.8117	0.172618	4.79883	4.88281	18.5547	3.41751	3.58916	0.209265	0.313405	0.714828	143.786	6.65497	3.79417	3.75406	45.9717	1.67422	2.12367	0.244141	2.11061
BMT F2 #R4	CreER	2.6243	0.364532	0.856891	12.1387	73.0324	115.557	36.4993	5.42595	668.186	24.2699	0.927734	3.27148	1.30615	1.80664	0.0640291	2.90135	10.792	24.4559	3.00363	4.60335	2.46582	1.97754	0.0667995	175.915	5.51488	12.6339	0.911304	45.9717	1.4749	2.66156	0.244141	2.35208
BMT F2 #S1	CreER Stat3f/f	6.17676	0.113216	0.88867	18.7629	81.461	136.546	29.7122	4.94034	932.731	26.322	0.0945163	3.53141	1.30615	1.80664	0.0640291	11.0662	9.39598	18.5547	0.830255	5.22111	0.574785	0.440322	0.176043	42.7099	5.51488	3.37884	2.87532	45.9717	2.98843	1.76333	0.244141	1.69486
BMT F2 #S2	CreER Stat3f/f	6.17676	0.24981	0.610066	20.1303	75.794	129.663	17.3842	4.52094	1056.32	33.6154	1.0058	2.01658	1.30615	1.80664	1.41602	4.29388	2.64025	18.5547	1.2859	3.2929	0.735021	1.97754	2.41541	142.402	7.77708	2.15931	0.911304	45.9717	2.34588	1.58252	0.122118	1.69486
BMT F2 #S3	CreER Stat3f/f	10.6309	0.295086	1.17695	21.4721	78.2311	108.632	24.1637	5.26604	1381.29	32.8535	0.773935	4.96062	1.30615	1.80664	1.41602	4.07628	6.51775	18.5547	3.62281	6.06519	2.46582	1.01012	0.500182	125.014	7.77708	4.63562	6.19992	45.9717	2.94329	1.67299	0.244141	3.19984
BMT F2 #S4	CreER Stat3f/f	12.6801	0.456636	0.856891	14.3734	96.4244	137.503	24.3278	3.99647	464.621	26.9561	1.1026	6.21018	0.148439	1.80664	0.249143	19.3294	19.7708	28.2572	5.43183	4.76112	0.866033	0.0126269	0.821874	139.607	8.88431	19.1881	1.7008	45.9717	3.25714	15.6423	0.0941072	5.45976
