## Supplementary Table S2 for "STAT3 protects HSCs from intrinsic interferon signaling and loss of long-term blood-forming activity"

### Sheet: Colon histology score
Table S2. Histological assessment of colon tissues
Sample	Group	Tissue	Score numbering	Mitotic figures above proliferation zone	Pseudo stratification of colonic epithelial nuclei	Epithelial cell death (apoptosis or necrosis)	Crypt necrosis, with suppurative inflammation (crypt abscesses)	Altered crypt architecture	Infiltrate, neutrophils, lamina propria	Infiltrate, mixed leukocytes, lamina propria	Leukocyte infiltrate, submucosa	Pseudo membrane formation	Mucus production- Goblet cells	Bacterial colonization of crypts, deep, long rods	Surface epithelium degeneration or necrosis (this feature is easily affected by autolysis or handling, resulting in artefacts)		Total Score
			0	None (0)	None; single layer of basally located deep crypt nuclei	None	None	None	None	None	None	None	Normal goblet cell distribution (<40% in cecum, ~80% in lg intestine)	None	None
			1	Very rare (<1 per 5 400X fields)(=1)	Rare crypt has 1-2 misplaced deep crypt nuclei	Minimal (<1 per 2 400X fields)	Rare (<1 per 5 200X fields)	Rare (1 per 5 200X fields) branching of base of a crypt	1-2 neutrophils between crypts	Leukocyte infiltrate comprises <10% of volume of lamina propria	Rare leukocytes in submucosa	Single, thin focus of protein and degenerating leukocytes on colonic surface	<10% reduction in goblet cells	<5% of crypts affected	Scattered surface colonocytes with fine cytoplasmic vacuoles
			2	Small numbers of crypts have a mitotic figure above proliferation zone (=2-5)	Scattered crypts have discontinuous layering of deep crypt nuclei	Small focus of necrosis or many crypts have single apoptotic cells	Scattered crypts with crypt space containing by small aggregates of degenerating cells and debris	Occasional branching of base of crypt	Scattered small aggregates of neutrophils in lamina propria	Leukocyte infiltrate comprises 10-25% of volume of lamina propria	Aggregates of leukocytes in submucosa	Multiple, thin regions of pseudomembrane formation	10-25% reduction in goblet cells	5-25% of crypts affected	Mild change- erosions OR widespread cytoplasmic vacuolization of colonocytes in apical crypt or surface or incomplete separation of colonocyts from crypt wall
			3	Scattered crypts have multiple mitotic figures above proliferation zone(=6-10)	Most crypts have crowding of deep crypt nuclei, with extensive layering of deep crypt nuclei	Multiple foci of necrosis or Most crypts have single apoptotic cells	Multiple dilated crypts +/- thinning or rupture of crypt wall	Variation in crypt orientation, crypt diameter, branching of crypts	Large groups of neutrophils in lamina propria	Leukocyte infiltrate comprises <5% of volume of lamina propria	Continuous infiltrate of leukocytes	Discontinuous thick pseudomembrane	25-75% reduction in goblet cells	25-50% of crypts affected	Moderate, multifocal ulceration; widespread separation of colonocytes from lamina propria or loss of colonocytes
			4	Multiple mitotic figures above proliferation zone in most crypts(>=10)	~All crypts have crowding of deep crypt nuclei and multiple, disorganized layering of crypt nuclei	Widespread necrosis or ulceration or transmural defect or Most crypts have multiple apoptotic cells	Widespread dilation or rupture of crypts with intense neutrophilic inflammation or widespread loss of crypts	>50% of crypts affected	Sheets or large groups of viable or degenerating neutrophils in lamina propria	Leukocyte infiltrate comprises >50% of volume of lamina propria	Submucosa expanded by large numbers of leukocytes	Wide-spread, thick accumulation of protein and leukocytes covering colonic surface	>75% loss of goblet cells	>50% crypts affected	Widespread necrosis or ulceration
1189 #1	CreER	Colon, Cross section		1	2	0	0	0	0	0	0	0	0	0	0		3
1189 #2	CreER	Colon, Cross section		0	1	2	0	0	0	0	0	0	0	0	0		3
1189 #3	CreER	Colon, Cross section		1	1	1	0	0	0	0	0	0	0	0	0		3
1189 #4	CreER	Colon, Cross section		1	1	0	0	0	0	0	0	0	0	0	0		2
1189 #5	CreER	Colon, Cross section		1	1	1	0	0	1	0	0	0	0	0	0		4
1189 #6	CreER	Colon, Cross section		0	1	1	0	0	0	0	0	0	0	0	0		2
1189 #7	CreER Stat3f/f	Colon, Cross section		2	1	1	0	0	0	0	0	0	0	0	0		4
1189 #8	CreER Stat3f/f	Colon, Cross section		0	0	0	0	0	0	0	0	0	0	0	0		0
1189 #9	CreER Stat3f/f	Colon, Cross section		0	0	0	0	0	0	0	0	0	0	0	0		0
1189 #10	CreER Stat3f/f	Colon, Cross section		0	0	1	0	0	0	0	0	0	0	0	0		1
1189 #11	CreER Stat3f/f	Colon, Cross section		1	1	0	0	0	0	0	0	0	0	0	0		2
1820 #1	CreER	Colon, Cross section		1	1	0	0	0	0	0	0	0	0	0	0		2
1820 #2	CreER	Colon, Cross section		0	1	2	0	0	0	0	0	0	0	0	0		3
1820 #3	CreER	Colon, Cross section		2	1	1	0	0	0	0	0	0	0	0	0		4
1820 #4	CreER	Colon, Cross section		0	1	0	0	0	0	0	0	0	0	0	0		1
1820 #5	CreER	Colon, Cross section		2	1	0	0	0	0	0	0	0	0	0	0		3
1820 #6	CreER	Colon, Cross section		3	1	1	0	0	0	0	0	0	0	0	0		5
1820 #7	CreER	Colon, Cross section		0	1	0	0	0	0	0	0	0	0	0	0		1
1820 #8	CreER Stat3f/f	Colon, Cross section		0	1	0	0	0	0	0	0	0	0	0	0		1
1820 #9	CreER Stat3f/f	Colon, Cross section		0	1	0	0	0	0	0	0	0	0	0	0		1
1820 #10	CreER Stat3f/f	Colon, Cross section		1	1	0	0	0	0	0	0	0	0	0	0		2
1820 #11	CreER Stat3f/f	Colon, Cross section		0	1	0	0	0	0	0	0	0	0	0	0		1
1820 #12	CreER Stat3f/f	Colon, Cross section		2	1	1	0	0	0	0	0	0	0	0	0		4
1820 #13	CreER Stat3f/f	Colon, Cross section		0	1	0	0	0	0	0	0	0	0	0	0		1
1820 #14	CreER Stat3f/f	Colon, Cross section		0	1	0	0	0	0	0	0	0	0	0	0		1
