## Supplementary Table S3 for "STAT3 protects HSCs from intrinsic interferon signaling and loss of long-term blood-forming activity"

### Sheet: Colon length
Table S3. Colon length of chimeric mice
Sample	Group	Colon length in mm	Body weight	Colon length/Body weight ratio
1189 #1	CreER	75	19.7	3.80711
1189 #2	CreER	71	21.7	3.27189
1189 #3	CreER	69	21.5	3.2093
1189 #4	CreER	76.5	21.4	3.57477
1189 #5	CreER	76.1	20.29	3.75062
1189 #6	CreER	83.5	22.5	3.71111
1189 #7	CreER Stat3f/f	67	20.34	3.294
1189 #8	CreER Stat3f/f	79.1	21.21	3.72937
1189 #9	CreER Stat3f/f	64.3	22.42	2.86798
1189 #10	CreER Stat3f/f	77.7	20.6	3.77184
1189 #11	CreER Stat3f/f	75.7	21.42	3.53408
1820 #1	CreER	65.6	20.6	3.18447
1820 #2	CreER	73.8	21.46	3.43896
1820 #3	CreER	68.9	22.5	3.06222
1820 #4	CreER	74.3	20	3.715
1820 #5	CreER	70.5	21.5	3.27907
1820 #6	CreER	73	21.6	3.37963
1820 #7	CreER	75.1	22	3.41364
1820 #8	CreER Stat3f/f	70	21.9	3.19635
1820 #9	CreER Stat3f/f	73.6	20.3	3.62562
1820 #10	CreER Stat3f/f	63.3	20.1	3.14925
1820 #11	CreER Stat3f/f	66.3	20.6	3.21845
1820 #12	CreER Stat3f/f	58.2	21.5	2.70698
1820 #13	CreER Stat3f/f	78	22.1	3.52941
1820 #14	CreER Stat3f/f	77.1	19.1	4.03665
