## Supplementary Table S4 for "STAT3 protects HSCs from intrinsic interferon signaling and loss of long-term blood-forming activity"

### Sheet: Antibody list and details 
Table S4. Flow Antibody List used in the study
For peirpheral blood flow analysis
Marker	Fluorophore	Clone	Source	Cat #
CD45.1	APC	A20	BD pharmingen	558701
CD45.2	PE	104	Tonbo	50-0454-U100
CD3	BV421	17A2	BD Bioscience	561389
B220	PECy7	RA3-6B2	Tonbo	60-0452-U100
CD11b	PerCpCy5.5	M1/70	BD bioscience	550993
Ly6G	FITC	IA8	Biolegend	127606
Ly6C	APCCy7	HK1.4	Biolegend	128026
CD11c	BV650	HL3	BD Bioscience	564079
Ghost dye-Violet 510	BV510	-	Tonbo	13-0870-T100
For BM LSK sorting
Marker	Fluorophore	Clone	Source	Cat #
CD45.1	APC	A20	BD pharmingen	558701
CD45.2	PE	104	Tonbo	50-0454-U100
Lineage	efluor 450	Streptavidin efluor 450	ebioscience	48-4317-82
cKit	APCCy7	2B8	Biolegend	105826
Sca1	PECy7	D7	invitrogen	25-5981-82
CD48	PerCpCy5.5	HM48-1	Biolegend	103421
CD150	BV785	TC1512F12.2	Biologend	115937
CD127	BV711	A7R34	Biolegend	135035
Ghost dye-Violet 510	BV510	-	Tonbo	13-0870-T100
For BM progenitor flow analysis
Marker	Fluorophore	Clone	Source	Cat #
CD45.1	BV605	A20	Biologend	110738
CD45.2	red-fluor 710	104	Tonbo	80-0454-U100
Lineage	efluor 450	Streptavidin efluor 450	ebioscience	48-4317-82
cKit	APCCy7	2B8	Biolegend	105826
Sca1	PECy7	D7	invitrogen	25-5981-82
CD48	APC	HM48-1	eBioscience	17-0481-80
CD150	BV785	TC1512F12.2	Biologend	115937
CD127	BV711	A7R34	Biolegend	135035
CD34	FITC	Ram34	ebioscience	11-0341-85
CD16/32	PerCpCy5.5	93	Biologend	101324
CD115	PE	AFS98	Tonbo	50-1152-U100
CD135	PECF594	ASF10	BD horizon	562537
Ghost dye-Violet 510	BV510	-	Tonbo	13-0870-T100
For Spleen flow analysis
Marker	Fluorophore	Clone	Source	Cat #
CD3	BV605	17A2	Biolegend	100237
MHC-II	BV711	M5/114.15.2	BD Bioscience	563414
B220	PECy7	RA3-6B2	Tonbo	60-0452-U100
CD11c	BV650	HL3	BD Bioscience	564079
CD11b	PerCpCy5.5	M1/70	BD bioscience	550993
Ly6G	FITC	IA8	Biolegend	127606
Ly6C	APCCy7	HK1.4	Biolegend	128026
Ghost dye-Violet 510	BV510	-	Tonbo	13-0870-T100
CD45.1	APC	A20	BD pharmingen	558701
CD45.2	PE	104	Tonbo	50-0454-U100
CD115	BV421	AFS98	Biolegend	135513
For Colon LP flow analysis
Marker	Fluorophore	Clone	Source	Cat #
CD169	PE	3D6.112	Biolegend	142404
CD64	BV605	X54-5/7.1	Biolegend	139323
MHC-II	PECy7	M5/114.15.2	Biolegend	107630
CX3CR1	Alexa fluor 488	goat IgG	R&D	FAB5825G
CD11c	BV650	HL3	BD Bioscience	564079
CD11b	PB	M1/70	Biolegend	101224
Ly6G	PerCPCy5.5	IA8	BD Bioscience	560602
Ly6C	APCCy7	HK1.4	Biolegend	128026
CD62L	BV711	Mel-14	BD Bioscience	740660
Ghost dye-Violet 510	BV510	-	Tonbo	13-0870-T100
CD45.1	APC700 or BUV395	A20	BD Bioscience	565814; 565212
CD45.2	BUV737	104	BD Horizon	612778
CD103	APC	2E7	ebioscience	17-1031-82
