## Supplementary Table S5 for "STAT3 protects HSCs from intrinsic interferon signaling and loss of long-term blood-forming activity"

### Sheet: Primer list
Table S5. Primers used in the study
Gene	Primer Sequence (5'-3')
Primers used for genotyping PCR
21306 WT Forward	CTGGCTTCTGAGGACCG
oIMR9021 WT Reverse	CCGAAAATCTGTGGGAAGTC
oIMR3621 mutant Forward	CGTGATCTGCAACTCCAGTC
oIMR9074 mutant Reverse	AGGCAAATTTTGGTGTACGG
Stat3 flox A	CCTGAAGACCAAGTTCATCTGTGTGAC
Stat3 flox B	CACACAAGCCATCAAACTCTGGTCTCC
Primers used for qRT-PCR
Stat3 deletion Forward	CCCGTACCTGAAGACCAAGT
Stat3 deletion Reverse	CTGCATCAATGAATCTAAAGTGC
Rpl13a Foward	GAGGTCGGGTGGAAGTACCA
Rpl13a Reverse	TGCATCTTGGCCTTTTCCTT
Ifi203 Forward	CAGTGGTGGTTTATGGACGACTC
Ifi203 Reverse	TTGATGACCTGCATGTAACTGTG
Ifi208 Forward	GAACACAAAGCCGCACAGAG
Ifi208 Reverse	GCCTCACGAGTCAGCTTCTT
Irf2 Foward	AATTCCAATACGATACCAGGGCT
Irf2 Reverse	GAGCGGAGCATCCTTTTCCA
